# ClinGen Expert Clinical Validity Curation of 164 Hearing Loss Gene-Disease Pairs

**DOI:** 10.1101/534040

**Authors:** Marina T. DiStefano, Sarah E. Hemphill, Andrea M. Oza, Rebecca K. Siegert, Andrew R. Grant, Madeline Y. Hughes, Brandon J. Cushman, Hela Azaiez, Kevin T. Booth, Alex Chapin, Hatice Duzkale, Tatsuo Matsunaga, Jun Shen, Wenying Zhang, Margaret Kenna, Lisa A. Schimmenti, Mustafa Tekin, Heidi L. Rehm, Ahmad N. Abou Tayoun, Sami S. Amr, on behalf of the ClinGen Hearing Loss Clinical Domain Working Group

**Author notes:** These authors contributed equally to this effort (Marina T. DiStefano, Sarah E. Hemphill). Send all manuscript correspondence to: Sami Amr, 1-617-768-8377.

## Abstract

**Purpose:** Proper interpretation of genomic variants is critical to successful medical decision making based on genetic testing results. A fundamental prerequisite to accurate variant interpretation is the clear understanding of the clinical validity of gene-disease relationships. The Clinical Genome Resource (ClinGen) has developed a semi-quantitative framework to assign clinical validity to gene-disease relationships.

**Methods:** The ClinGen Hearing Loss Gene Curation Expert Panel (HL GCEP) uses this framework to perform evidence-based curations of genes present on testing panels from 17 clinical laboratories in the Genetic Testing Registry. The HL GCEP curated and reviewed 142 genes and 164 gene-disease pairs, including 105 nonsyndromic and 59 syndromic forms of hearing loss.

**Results:** The final outcome included 82 Definitive (50%), 12 Strong (7%), 25 Moderate (15%), 32 Limited (20%), 10 Disputed (6%), and 3 Refuted (2%) classifications. The summary of each curation is date stamped with the HL GCEP approval, is live, and will be kept up-to-date on the ClinGen website (https://search.clinicalgenome.org/kb/gene-validity).

**Conclusion:** This gene curation approach serves to optimize the clinical sensitivity of genetic testing while reducing the rate of uncertain or ambiguous test results caused by the interrogation of genes with insufficient evidence of a disease link.
