## Supplementary Table 1 for "ClinGen Expert Clinical Validity Curation of 164 Hearing Loss Gene-Disease Pairs"

### Sheet: Sheet1
Supplementary Table 1: Gene-Disease Validity Scores
Gene	Number of panels included on	Disease association	Inheritance Pattern	Genetic evidence	Experimental evidence	Total points	Final Interpretation	Date of Finalization
ABHD12	6	PHARC syndrome	AR	12	6	18	Definitive	2018-06-26
ACTG1	13	Baraitser-Winter syndrome	AD	12	0	12	Definitive	2019-01-07
ACTG1	13	Nonsyndromic hearing loss	AD	12	1	13	Definitive	2019-01-07
ADCY1	3	Nonsyndromic hearing loss	AR	8	2	10	Limited	2017-03-13
ADGRV1	14	Usher syndrome type 2	AR	12	4	16	Definitive	2017-02-15
AIFM1	1	Auditory neuropathy spectrum	X-linked	12	2.5	14.5	Definitive	2018-07-09
ATP6V1B1	12	Renal tubular acidosis with deafness	AR	12	2	14	Definitive	2017-12-19
BCS1L	5	Bjornstad Syndrome	AR	12	3	15	Definitive	2018-07-09
BDP1	2	Nonsyndromic hearing loss	AR	2.5	0.5	3	Limited	2017-09-11
BSND	13	Bartter Syndrome	AR	12	5	17	Definitive	2018-07-10
CABP2	6	Nonsyndromic hearing loss	AR	8	5	13	Strong	2017-09-08
CACNA1D	7	SA node dysfunction and deafness	AR	2	6	8	Moderate	2018-05-01
CCDC50	15	Nonsyndromic hearing loss	AD	3	0.5	3.5	Limited	2017-12-19
CD164	2	Nonsyndromic hearing loss	AD	4	1	5	Limited	2018-03-20
CDC14A	2	Nonsyndromic hearing loss	AR	6	0	6	Limited	2018-02-26
CDC14A	2	Hearing impairment and infertile male syndrome	AR	12	5	17	Strong	2018-02-26
CDH23	16	Usher syndrome type 1	AR	12	6	18	Definitive	2017-01-30
CDH23	16	Nonsyndromic hearing loss	AR	9	4.5	13.5	Definitive	2018-05-22
CEACAM16	14	Nonsyndromic hearing loss	AD	6.25	3	9.25	Moderate	2018-03-20
CEP78	1	Cone-rod dystrophy and hearing loss	AR	11	1.5	12.5	Strong	2017-02-16
CHD7	6	CHARGE syndrome	AD	12	6	18	Definitive	2018-06-26
CIB2	12	Nonsyndromic hearing loss	AR	11	6	17	Definitive	2018-02-20
CISD2	4	Wolfram syndrome	AR	8.25	3	11.25	Strong	2018-03-27
CLDN14	16	Nonsyndromic hearing loss	AR	11.5	3	14.5	Definitive	2018-05-01
CLIC5	6	Nonsyndromic hearing loss	AR	2	5	7	Moderate	2017-09-08
CLPP	4	Perrault syndrome	AR	12	2	14	Definitive	2018-03-27
CLRN1	14	Usher syndrome type 3	AR	12	6	18	Definitive	2017-03-02
COCH	14	Nonsyndromic hearing loss	AD	10	3.5	13.5	Definitive	2017-01-05
COL11A2	15	Otospondylomegaepiphyseal dysplasia A	AD	12	0	12	Definitive	2018-12-20
COL11A2	15	Nonsyndromic hearing loss	AD	8.5	0.5	9	Moderate	2018-12-20
COL11A2	15	Otospondylomegaepiphyseal dysplasia B	AR	12	3.5	15.5	Definitive	2018-12-20
COL11A2	15	Nonsyndromic hearing loss	AR	6.3	1.5	7.8	Moderate	2018-12-20
COL4A6	4	Nonsyndromic hearing loss	X-linked	1.5	0.5	2	Limited	2018-01-16
CRYM	13	Nonsyndromic hearing loss	AD	2.5	3	5.5	Limited	2017-02-16
DCDC2	2	Nonsyndromic hearing loss	AR	4	3	7	Limited	2017-06-20
DIABLO	10	Nonsyndromic hearing loss	AD	2	1.5	3.5	Limited	2017-12-19
DIAPH1	15	Hearing loss and macrothrombocytopenia	AD	12	6	18	Definitive	2018-01-05
DIAPH3	6	Auditory neuropathy	AD	2	4.5	6.5	Moderate	2017-03-29
DMXL2	2	Nonsyndromic hearing loss	AD	6.5	2	8.5	Moderate	2017-02-06
DNMT1	3	DNMT1 methylopathy	AD	12	4	16	Definitive	2017-02-10
DSPP	9	Dentinogenesis imperfecta	AD	12	3	15	Definitive	2018-04-17
EDN3	9	Waardenburg syndrome	AR	3	4.5	7.5	Moderate	2018-05-08
EDN3	9	Waardenburg syndrome	AD	1.5	2.5	4	Limited	2018-05-08
EDNRB	10	Waardenburg syndrome	AR	2	4	6	Moderate	2018-05-08
EDNRB	10	Waardenburg syndrome	AD	5	0	5	Limited	2018-05-08
ELMOD3	2	Nonsyndromic hearing loss	AR	6	1	7	Limited	2017-05-04
EPS8	4	Nonsyndromic hearing loss	AR	4.5	5	9.5	Moderate	2017-04-26
EPS8L2	1	Nonsyndromic hearing loss	AR	4	2.5	6.5	Moderate	2017-11-21
ESPN	13	Nonsyndromic hearing loss	AR	8.5	5.5	14	Definitive	2018-02-27
ESPN	13	Nonsyndromic hearing loss	AD	0.75	0.5	1.25	Limited	2018-02-27
ESRRB	16	Nonsyndromic hearing loss	AR	12	3	15	Definitive	2018-04-24
EYA1	11	Branchio-oto-renal syndrome	AD	12	6	18	Definitive	2017-11-21
EYA4	15	Nonsyndromic hearing loss	AD	12	2	14	Definitive	2018-01-05
FOXI1	11	Enlarged vestibular aqueduct	AR	0.25	2.5	2.75	Disputed	2018-02-27
FOXI1	11	Syndromic hearing loss	AR	1	2	3	Limited	2018-02-27
GIPC3	15	Nonsyndromic hearing loss	AR	12	5	17	Definitive	2017-08-22
GJA1	2	Nonsyndromic hearing loss	AD	0	2	2	Disputed	2018-01-16
GJB2	17	Nonsyndromic hearing loss	AR	12	6	18	Definitive	2017-03-02
GJB2	17	Syndromic hearing loss	AD	12	6	18	Definitive	2018-06-26
GJB3	14	Nonsyndromic hearing loss	AD	1.5	1	2.5	Disputed	2018-02-27
GJB3	14	Erythrokeratodermia variabilis	AD	7.5	4.5	12	Strong	2018-03-05
GJB6	17	Hidrotic ectodermal dysplasia	AD	8.5	2	10.5	Definitive	2018-04-17
GJB6	17	Nonsyndromic hearing loss	AR	0	0	0	Refuted	2018-04-17
GPSM2	16	Chudley-McCullough syndrome	AR	12	4.5	16.5	Definitive	2018-05-01
GRHL2	15	Nonsyndromic hearing loss	AD	7.5	4.5	12	Strong	2018-01-16
GRXCR1	15	Nonsyndromic hearing loss	AR	12	5	17	Definitive	2018-04-24
GRXCR2	3	Nonsyndromic hearing loss	AR	3	5.5	8.5	Moderate	2019-01-07
GSDME	3	Nonsyndromic hearing loss	AD	11	5.5	16.5	Definitive	2017-11-21
HARS	3	Usher syndrome type 3	AR	0	0	0	Refuted	2018-02-27
HARS2	5	Perrault syndrome	AR	2.5	2	4.5	Limited	2018-05-15
HGF	15	Nonsyndromic hearing loss	AR	5	5	10	Moderate	2018-01-16
HOMER2	2	Nonsyndromic hearing loss	AD	5	4.5	9.5	Moderate	2018-10-16
HSD17B4	8	Perrault syndrome	AR	12	0.5	12.5	Definitive	2018-05-22
ILDR1	15	Nonsyndromic hearing loss	AR	12	6	18	Definitive	2017-11-21
KARS	6	Nonsyndromic hearing loss	AR	2	1	3	Limited	2018-02-27
KCNE1	11	Jervell and Lange-Nielsen syndrome	AR	4.5	4	8.5	Moderate	2018-06-22
KCNJ10	11	Enlarged vestibular aqueduct	AR	0	0	0	Disputed	2018-02-20
KCNQ1	11	Jervell and Lange-Nielsen syndrome	AR	12	6	18	Definitive	2017-12-19
KCNQ4	15	Nonsyndromic hearing loss	AD	12	5.5	17.5	Definitive	2017-11-21
KIAA1199	2	Nonsyndromic hearing loss	AR	0	1	1	Disputed	2018-07-17
KITLG	2	Nonsyndromic hearing loss	AD	4.5	1.5	6	Limited	2018-01-16
LARS2	4	Perrault syndrome	AR	8	2.5	10.5	Strong	2018-06-26
LHFPL5	16	Nonsyndromic hearing loss	AR	9.5	5	14.5	Definitive	2018-04-24
LOXHD1	15	Nonsyndromic hearing loss	AR	12	2.5	14.5	Definitive	2018-05-08
LRTOMT	15	Nonsyndromic hearing loss	AR	12	3	15	Definitive	2017-02-15
MARVELD2	16	Nonsyndromic hearing loss	AR	12	5.5	17.5	Definitive	2018-01-05
MCM2	1	Nonsyndromic hearing loss	AD	2	1	3	Limited	2017-03-29
MET	2	Nonsyndromic hearing loss	AR	2.5	0	2.5	Limited	2017-12-19
MIR96	9	Nonsyndromic hearing loss	AD	3	5.5	8.5	Moderate	2018-05-22
MITF	10	Waardenburg syndrome	AD	11.5	6	17.5	Definitive	2017-11-21
MSRB3	15	Nonsyndromic hearing loss	AR	8	5.5	13.5	Moderate	2017-11-15
MT-RNR1	5	Mitochondrial nonsyndromic sensorineural deafness with susceptibility to aminoglycoside exposure	Mitochondrial	12	2	14	Definitive	2018-07-17
MT-TS1	5	Mitochondrial Nonsyndromic sensorineural deafness	Mitochondrial	9	2	11	Definitive	2018-07-17
MYH14	14	Nonsyndromic hearing loss	AD	8.5	2.5	11	Moderate	2018-06-19
MYH9	15	MYH9 related disease	AD	12	6	18	Definitive	2018-02-20
MYO15A	16	Nonsyndromic hearing loss	AR	12	6	18	Definitive	2017-11-21
MYO1A	10	Nonsyndromic hearing loss	AD	0.5	0.5	1	Refuted	2017-09-08
MYO1C	2	Nonsyndromic hearing loss	AD	0	1	1	Disputed	2018-06-26
MYO1F	2	Nonsyndromic hearing loss	AD	0	0.5	0.5	Disputed	2017-06-16
MYO3A	15	Nonsyndromic hearing loss	AR	6.25	5.5	11.75	Strong	2017-11-15
MYO6	17	Nonsyndromic hearing loss	AD	12	3	15	Definitive	2018-02-20
MYO7A	16	Usher syndrome type 1	AR	12	6	18	Definitive	2018-06-26
MYO7A	16	Nonsyndromic hearing loss	AD	9.5	3.5	13	Definitive	2018-03-19
NARS2	2	Nonsyndromic hearing loss	AR	3.5	0.5	4	Limited	2017-12-19
OSBPL2	4	Nonsyndromic hearing loss	AD	6	1	7	Moderate	2017-05-16
OTOA	15	Nonsyndromic hearing loss	AR	12	2.5	14.5	Definitive	2018-05-01
OTOF	17	Auditory neuropathy	AR	12	5.5	17.5	Definitive	2017-01-30
OTOG	6	Nonsyndromic hearing loss	AR	12	5.5	17.5	Definitive	2018-06-28
OTOGL	6	Nonsyndromic hearing loss	AR	12	2	14	Definitive	2018-01-05
P2RX2	4	Nonsyndromic hearing loss	AD	4.5	2.5	7	Moderate	2018-02-20
PAX3	10	Waardenburg syndrome	AD	12	6	18	Definitive	2017-11-15
PCDH15	16	Usher syndrome type 1	AR	12	6	18	Definitive	2017-02-15
PCDH15	16	Nonsyndromic hearing loss	AR	3	2	5	Limited	2018-06-19
PDZD7	11	Nonsyndromic hearing loss	AR	12	4	16	Definitive	2017-04-26
PJVK	16	Nonsyndromic hearing loss	AR	12	6	18	Definitive	2017-12-19
PNPT1	2	Nonsyndromic hearing loss	AR	4	1.5	5.5	Limited	2017-02-23
POU3F4	14	Nonsyndromic hearing loss	X-linked	12	6	18	Definitive	2018-01-05
POU4F3	14	Nonsyndromic hearing loss	AD	12	6	18	Definitive	2017-11-21
PRPS1	14	PRPS1 deficiency disorder	X-linked	8.5	3.5	12	Definitive	2018-07-09
PRPS1	14	Phosphoribosylpyrophosphate synthetase superactivity	X-linked	3.75	2	5.75	Limited	2018-07-09
PTPRQ	11	Nonsyndromic hearing loss	AR	12	4	16	Definitive	2017-02-23
RDX	16	Nonsyndromic hearing loss	AR	12	4	16	Definitive	2018-01-02
RIPOR2	3	Nonsyndromic hearing loss	AR	3.5	6	9.5	Moderate	2017-02-06
ROR1	1	Hearing loss and auditory neuropathy	AR	1	2.5	3.5	Limited	2018-03-20
S1PR2	3	Nonsyndromic hearing loss	AR	9	5.5	14.5	Strong	2017-03-02
SERPINB6	14	Nonsyndromic hearing loss	AR	5.5	3.5	9	Moderate	2018-04-24
SIX1	13	Branchiootorenal syndrome	AD	7.75	5.5	13.25	Definitive	2017-06-22
SIX5	7	Branchiootorenal syndrome	AD	0	1.5	1.5	Disputed	2018-01-16
SLC17A8	13	Nonsyndromic hearing loss	AD	5	6	11	Strong	2017-09-12
SLC26A4	16	Pendred Syndrome	AR	12	6	18	Definitive	2017-06-07
SLC26A5	14	Nonsyndromic hearing loss	AR	2	6	8	Limited	2017-12-19
SLC44A4	0	Nonsyndromic hearing loss	AD	1.5	3.5	5	Limited	2018-04-24
SLC52A2	2	Brown-Vialetto-Van Laere syndrome	AR	12	3	15	Definitive	2018-07-09
SLITRK6	6	Deafness and myopia	AR	9	3.5	12.5	Strong	2017-03-30
SMPX	15	Nonsyndromic hearing loss	X-linked	12	2	14	Definitive	2017-09-12
SNAI2	10	Waardenburg syndrome	AR	2	1.5	3.5	Limited	2017-12-19
SOX10	9	Waardenburg syndrome	AD	12	5	17	Definitive	2017-06-19
STRC	11	Nonsyndromic hearing loss	AR	12	2.5	14.5	Definitive	2017-12-19
SYNE4	4	Nonsyndromic hearing loss	AR	4	3.5	7.5	Moderate	2017-09-08
TBC1D24	4	Nonsyndromic hearing loss	AD	4	1	5	Limited	2018-03-27
TECTA	16	Nonsyndromic hearing loss	AR	12	6	18	Definitive	2018-01-02
TECTA	16	Nonsyndromic hearing loss	AD	10.5	5.5	16	Definitive	2018-01-02
TIMM8A	11	Mohr-Tranebjaerg syndrome	X-linked	12	3	15	Definitive	2017-12-19
TJP2	12	Nonsyndromic hearing loss	AD	2.5	2	4.5	Limited	2017-12-19
TMC1	17	Nonsyndromic hearing loss	AR	12	6	18	Definitive	2017-02-15
TMC1	17	Nonsyndromic hearing loss	AD	7.5	5	12.5	Definitive	2018-06-22
TMEM132E	2	Nonsyndromic hearing loss	AR	0.25	3.5	3.75	Limited	2017-09-10
TMIE	17	Nonsyndromic hearing loss	AR	12	6	18	Definitive	2017-09-29
TMPRSS3	17	Nonsyndromic hearing loss	AR	12	4.5	16.5	Definitive	2017-08-22
TMTC2	0	Nonsyndromic hearing loss	AD	0	0	0	Disputed	2017-09-08
TNC	4	Nonsyndromic hearing loss	AD	3.5	1.5	5	Limited	2018-03-20
TPRN	16	Nonsyndromic hearing loss	AR	12	4	16	Definitive	2017-09-12
TRIOBP	16	Nonsyndromic hearing loss	AR	12	4	16	Definitive	2017-06-26
TSPEAR	6	Nonsyndromic hearing loss	AR	7	1.5	8.5	Disputed	2017-09-26
TUBB4B	0	Leber congenital amaurosis	AD	8	0.5	8.5	Moderate	2018-06-26
USH1C	16	Usher syndrome type 1	AR	12	6	18	Definitive	2017-02-15
USH1C	16	Nonsyndromic hearing loss	AR	3	2.5	5.5	Limited	2018-06-11
USH1G	14	Usher syndrome type 1	AR	12	6	18	Definitive	2017-02-15
USH2A	14	Usher syndrome type 2	AR	12	6	18	Definitive	2017-02-15
WFS1	14	Wolfram-like syndrome	AD	10.5	0.5	11	Definitive	2018-04-17
WFS1	14	Neonatal-onset diabetes, congenital sensorineural deafness, and congenital cataracts	AD	11	1	12	Strong	2018-04-17
WFS1	14	Wolfram syndrome	AR	12	4	16	Definitive	2018-04-17
WHRN	16	Usher syndrome type 2	AR	12	6	18	Definitive	2017-03-30
WHRN	16	Nonsyndromic hearing loss	AR	3.7	4	7.7	Moderate	2018-12-26
Abbreviations:
AR	Autosomal recessive
AD	Autosomal dominant
