## Supplementary Table 2 for "ClinGen Expert Clinical Validity Curation of 164 Hearing Loss Gene-Disease Pairs"

### Sheet: Syndrome curation
Supplementary Table 2: Syndrome Curation
Gene	Syndrome	Inheritance pattern	Number of panels	ClinGen HL GCEP Classification	HL diagnostic feature of syndrome?	HL ever presenting feature of syndrome?	Estimate HL Penetrance (Low <20%, Moderate 20-80%, High 80-99%, Full 100%)	Age of onset of HL	HL phenotype (sensorineural/conductive, common CT or MRI findings, anything else notable)	Isolated HL reported in gene (confirmed absence of other features)	Reference PMIDs	Other disease associations
ABHD5	Chanarin-Dorfman syndrome	AR	2	n.d.	N	N	Moderate	variable	sensorineural, can be progressive	N	25682902
ABHD12	PHARC	AR	6	Definitive	Y	Y	High	childhood to adulthood	sensorineural, progressive	N	20797687; 25743180; 24027063; 22938382; 28448692
ACTB	Baraitser-Winter syndrome	AD	2	n.d.	N	N	Moderate	prelingual to childhood	variable severity, sensorineural, can be progressive, can have malformed inner ear	N	25052316
ACTG1	ACTG1 related disorders (Baraitser-Winter syndrome and nonsyndromic hearing loss)	AD	13	Definitive	N	Y	Moderate	variable	sensorineural, can be progressive	Y	27625340; 22366783; 25052316
ADGRV1	Usher syndrome type 2	AR	14	Definitive	Y	Y	Full	congenital	mild to moderate, sensorineural	N	20301515	febrile seizures
ALMS1	Alstrom Syndrome	AR	6	n.d.	Y	N	Moderate-High	prelingual to childhood	variable severity, sensorineural and mixed	N	25296579; 28573831
ANKH	Craniometaphyseal dysplasia	AD	4	n.d.	N	N	Unknown	variable	sensorineural or conductive, progressive	N	20358596	Chondrocalcinosis
ARSB	Mucopolysaccharidosis	AR	2	n.d.	N	Y	Unknown	variable	variable	N	20385007, 19931921
ATP6V1B1	Renal tubular acidosis with deafness	AR	12	Definitive	N	N	High	prelingual to childhood	sensorineural, mild to profound	N	28233610
ATP6V1B2	Deafness with onychondystrophy	AD	2	n.d.	Y	Y	High	congenital	severe to profound, sensorineural	N	28396750	Zimmermann-Laband syndrome
BCS1L	Bjornstad Syndrome	AR	5	Definitive	Y	Y	Full	congenital to early childhood	moderate to profound, sensorineural, progressive	N	17314340, 28322498, 24172246, 24236502, 28105683	GRACILE syndrome, Leigh syndrome, mitochondrial complex III deficiency*
BSND	Bartter Syndrome	AR	13	Definitive	Y	Y	Full	congenital	severe to profound, sensorineural, one report of unilateral	Y	19646679
BTD	Biotinidase deficiency	AR	3	n.d.	N	N	Moderate	prelingual to childhood	sensorineural, mild to profound	N	11865279, 17382128
CACNA1D	SA node dysfunction and deafness	AR	7	Moderate	N	Y	Low	congenital	severe to profound, sensorineural	N	21131953
CD151	Nephropathy with pretibial epidermolysis bullosa and deafness	AR	3	n.d.	N	N	Moderate	unknown	sensorineural	N	15265795, 29138120
CDH23	Usher syndrome type 1	AR	16	Definitive	Y	Y	Full	congenital	sensorineural, profound	Y	21940737; 12075507 ; 11090341
CDKN1C	Beckwith-Wiedemann syndrome	AD	4	n.d.	N	N	Low	prelingual to early childhood	sensorineural or conductive, progressive	N	20301568; 14568801; 23197429; 21108398	IMAGE syndrome
CHD7	CHARGE syndrome	AD	6	Definitive	Y	Y	High	congenital	Semicircular canal aplasia or hypoplasia, characteristic ear anomaly, hearing loss can be sensorineural, conductive, or mixed	N	21378379; 22930484; 29082607; 26921530 ; 26590800	Kallman syndrome
CHSY1	Temtamy preaxial brachydactyly syndrome	AR	3	n.d.	N	N	Unknown	unknown	moderate to profound, sensorineural or mixed	N	21129727, 21129728, 24269551
CIB2	Usher syndrome type 1	AR	12	n.d.	Y	Y	Full	unknown	unknown	Y	23023331; 29112224
CISD2	Wolfram syndrome	AR	4	Strong	Y	Y	High	adolescence	severe to profound, high-frequency sensorineural	N	28432734; 28335035; 25371195; 17846994; 25056293
CLPP	Perrault syndrome	AR	4	Definitive	Y	Y	Full	congenital to prelingual	severe to profound, sensorineural	N	17690910; 23541340; 27899912; 25956234; 26970254; 27087618; 23851121; 28604674; 27650058
CLRN1	Usher syndrome type 3	AR	14	Definitive	Y	Y	Full**	postlingual	progressive, sensorineural	N	22964989	nonsyndromic retinitis pigmentosa
COL2A1	Stickler syndrome	AD	6	n.d.	Y	N	Moderate	unknown	sensorineural, mixed, or conductive, mild to moderate	N	23110709
COL4A3	Alport syndrome	AR, AD	8	n.d.	Y	Y	Unknown	variable	progressive, sensorineural	N	29551517
COL4A4	Alport syndrome	AR, AD	8	n.d.	Y	Y	Unknown	variable	progressive, sensorineural	N	29551517
COL4A5	Alport syndrome	XLD	9	n.d.	Y	N	High in males, Low to Moderate in females	late childhood to adult	progressive, sensorineural	N	29270492, 14514738, 10752524, 28864840
COL9A1	Stickler syndrome	AR	6	n.d.	Y	N	Full	unknown	sensorineural or mixed, severe	N	23110709
COL9A2	Stickler syndrome	AR	7	n.d.	Y	N	Full	unknown	sensorineural, mild to moderate	N	21671392; 23110709
COL9A3	Stickler syndrome	AR	6	n.d.	Y	N	Full	childhood	sensorineural, moderate to severe	N	24273071
COL11A1	Marshall and Stickler syndromes	AD	6	n.d.	Y	N	High	unknown	sensorineural, mixed, or conductive, mild to moderate	N	23110709
COL11A2	Stickler syndrome	AR	15	Definitive	Y	Y	High	early childhood	moderate, sensorineural, mixed	Y	23110709	Fibrochondrogenesis
		AD		Definitive
DIAPH1	Hearing loss and macrothrombocytopenia	AD	15	Definitive	Y	Y	Full	postlingual/childhood	variable, progressive	Y	9360932, 27808407, 27068579, 26912466	Seizures, cortical blindness, microcephaly syndrome
DLX5	Split hand/foot malformation with or without hearing loss	AR, AD	4	n.d.	N	N	Unknown	congenital	sensorineural	N	25196357, 22121204, 24496061, 24699068, 22342398, 15121782, 23169702, 19401716, 26839112
DNMT1	DNMT1 methylopathy	AD	3	Definitive	Y	Y	Full	adult	progressive, sensorineural	N	21532572, 23365052, 22328086, 25678562, 24727570, 23521649, 23904686,
EDN3	Waardenburg syndrome	AR	9	Moderate	Y	Y	Moderate	prelingual	profound, can be progressive, sensorineural	N	26100139	Central hypoventilation syndrome
		AD		Limited
EDNRB	Waardenburg syndrome	AR	10	Moderate	Y	Y	Moderate	prelingual	severe to profound, sensorineural, one reported case of unilateral	N	26100139, 28502583, 28236341, 25852447	ABCD syndrome
		AD		Limited
ERCC2	Xeroderma pigmentosum	AR	2	n.d.	N	N	Moderate	unknown	variable	N	23365097
ERCC3	Xeroderma pigmentosum	AR	2	n.d.	N	N	High	variable	sensorineural, progressive	N	16947863, 26884178; 23365097	Trichothiodystrophy
EYA1	Branchio-oto-renal syndrome	AD	11	Definitive	Y	Y	High	congenital to early childhood	variable, conductive, sensorineural, or mixed	N	24803398, 8533848
FGF3	LAMM syndrome	AR	10	n.d.	Y	Y	Full	congenital	profound due to labyrinthine aplasia (absence of inner ear)	N	17236138; 19621416; 21306635 ; 25432227; 21480479; 21752681; 18701883; 19950373
FGFR3	Camptodactyly, Tall Stature, Scoliosis, and Hearing Loss Syndrome	AR, AD	4	n.d.	Y	N	Full	congenital to prelingual	mild to severe, sensorineural	N	17033969; 24864036	Achondroplasia, CATSHL syndrome, Hypochondroplasia, SADDAN, Thanatophoric dysplasia
FGFR3	LADD syndrome	AD	4	n.d.	Y	N	Unknown	unknown	sensorineural, small cup-shaped ears	N	16501574; 28483234
FGFR3	Meunke syndrome	AD	4	n.d.	N	Y	Moderate	unknown	occasionally unilateral, conductive, sensorineural or mixed (sensorineural most common)	Y	9525367, 9042914
FOXC1	Axenfled-Rieger syndrome	AD	2	n.d.	N	N	Unknown	variable	sensorineural	N	12210347, 15219231, 22199394
GATA3	Hypoparathyroidism, SNHL, and renal dysplasia	AD	7	n.d.	Y	Y	High	childhood	sensorineural, mild to profound	N	27387476
GJB6	Hidrotic ectodermal dysplasia (Clouston syndrome)	AD	17	Definitive	N	N	Unknown	variable	sensorineural, variable	N	15140211; 19416251; 26620415; 23863883
GPSM2	Chudley-McCullough syndrome	AR	16	Definitive	Y	Y	Full	congenital to prelingual	severe to profound, sensorineural	N***	20602914; 22578326; 21348867; 23494849; 26561413; 27064331; 27180139
HARS2	Perrault syndrome	AR	5	Limited	Y	Y	Full	early childhood to adult	moderate to profound, progressive or stable, sensorineural	Y	27650058
HOXB1	Facial paresis	AR	3	n.d.	N	N	Moderate	congenital	mild to severe, high frequency, sensorineural and mixed	N	22770981, 28878610, 27144914, 27640920, 26007620
HSD17B4	DBP-deficiency spectrum	AR	8	n.d.	Y	Y	Unknown	childhood to adult	sensorineural, variable	N	20673864; 23181892; 24553428; 24602372; 26970254; 28830375; 28017249; 27790638; 16385454
JAG1	Alagile syndrome; Deafness, congenital heart defects, and posterior embryotoxon	AD	2	n.d.	N	N	Low	unknown	mild to severe, mixed, predominantly middle frequency	N	12022040, 26548814	JAG1 variants been reported in hundreds of Alagile syndrome patients (reviewed in Grochowski 2016), which includes congenital heart defects seen in this family (Le Caignec 2002) but does not include hearing loss
KCNE1	Jervell and Lange-Nielsen syndrome	AR	11	Moderate	Y	Y	Moderate	congenital	sensorineural	N	9354783; 9445165; 9328483; 12132284; 23631430	Long QT syndrome
KCNQ1	Jervell and Lange-Nielsen syndrome	AR	11	Definitive	Y	Y	Full	congenital	profound, sensorineural	N	27868350	Long QT syndrome, Short QT syndrome, Atrial fibrillation
LARS2	Perrault syndrome	AR	4	Strong	Y	Y	Full	congenital to childhood	moderate to profound, sensorineural	Y****	27650058	Hydrops, Lactic Acidosis and Sideroblastic Anemia
LHX3	Hypopituitarism with or without SNHL	AR	2	n.d.	N	N	Moderate	congenital to prelingual	mild to profound, sensorineural	N	18407919, 19126629, 21249393, 10835633, 22238406, 28302169, 22286346, 17327381, 16394081
MANBA	Beta-mannosidosis	AR	3	n.d.	N	N	Moderate	early childhood to adolescence	sensorineural	N	19728872
MASP1	3MC syndrome	AR	3	n.d.	N	N	Moderate	congenital	conductive and sensorineural	Y	29407414, 28534045, 21258343, 26789649, 26419238, 28301481, 21035106, 28794230
MITF	Waardenburg syndrome	AD	10	Definitive	Y	Y	High	congenital to prelingual	moderate to profound, sensorineural	N	26100139
MT-TS1	Hearing loss with palmoplantar keratoderma	mitochondrial	5	n.d.	Y	Y	Unknown	variable	variable	Y	9450881, 28320335
MYH9	MYH9 related disease	AD	15	Definitive	Y	Y	Moderate	childhood to adult	sensorineural, mild to severe, can be progressive	Y	21542825; 24186861; 25077172	Esptein syndrome, Fechtner syndrome, May-Hegglin anomaly, Sebastain syndrome have all been renamed MYH9-RD
MYO7A	Usher syndrome type 1	AR	16	Definitive	Y	Y	Full	congenital	profound, sensorineural	Y	9354784
NDP	Norrie Disease	XLR	5	n.d.	N	N	High	variable	progressive, sensorineural	N	22786811
NLRP3	Muckle-Wells syndrome	AD	6	n.d.	Y	Y	High	adolescent to adult onset	progressive, sensorineural, some reported cases of conductive	Y	29382382; 28847925; 26531310	CINCA syndrome, Familial cold-induced inflammatory syndrome
PAX3	Waardenburg syndrome	AD	10	Definitive	Y	Y	Moderate	congenital	severe-profound sensorineural	N	26100139
PEX1,2,3,6,7,10,12,11B,13,14,16,19,26	Zellweger Spectrum disorder/Refsum	AR		n.d.	Y	Y	High	variable	sensorineural	N	1371465, 28784167,20301621
PCDH15	Usher syndrome type 1	AR	16	Definitive	Y	Y	Full	congenital	sensorineural, severe to profound	Y	14570705 ; 18719945
PITX2	Axenfeld-Rieger Syndrome	AD	2	n.d.	N	N	Low	prelingual	sensorineural	N	22569110
PMP22	Charcot-Marie-Tooth	AD	2	n.d.	N	N	Unknown	variable	severe to profound, sensorineural, progressive	N	11920834, 23263778, 15099592
POLR1C	Treacher Collins syndrome	AR	4	n.d.	N	N	Full	congenital	conductive, external ear abnormalities and middle ear defects	N	21131976	Hypermyelinating leukodystrophy
POLR1D	Treacher Collins syndrome	AR, AD	4	n.d.	N	N	High	congenital to early childhood	conductive and sensorineural, external ear abnormalities and middle ear defects	N	21131976, 24603435, 25348728, 25790162
PRPS1	Phosphoribosylpyrophosphate synthetase superactivity	XLR	14	Limited	Y	Y	Moderate	variable	variable	Y	26089585, 20380929
PRPS1	Charcot Marie Tooth	XLR	14	Definitive	Y	Y	High	congenital in males, variable in females	progressive moderate-profound in males, progressive and variable in females	Y	17701900, 26089585
	Arts syndrome										27256512, 20380929
RPS6KA3	Coffin-Lowry syndrome	XLD	3	n.d.	N	N	Moderate	variable	variable	N	19888300, 12210291	X-linked intellectual disability
SALL1	Townes-Brocks syndrome	AD	2	n.d.	N	N	Moderate	congenital	variable severity, sensorineural, conductive, mixed	N	22308078
SALL4	SALL4-related disorders	AD	3	n.d.	N	N	Low	congenital to prelingual	variable, conductive and sensorineural and mixed, non-progressive	N	20301547, 16086360
SEMA3E	CHARGE syndrome	AD	4	n.d.	Y	N	Unknown	congenital	profound, conductive and sensorineural, inner ear malformation (absence of semicircular canals)	N	15235037, 25985275, 11241468	Hypogonadotropic hypogonadism
SIX1	Branchiootorenal syndrome	AD	13	Definitive	Y	Y	High	variable	mild to profound; can be sensorineural, conductive, or mixed; can be fluctuating	Y	17238186; 15726843; 21254961; 24164807; 10777717; 17637804; 18330911; 15141091
SLC4A11	Corneal endothelial dystrophy and deafness (Harboyan syndrome)	AR	3	n.d.	N	N	Unknown	postlingual to late adult onset	progressive sensorineural	N	24351571; 17220209
SLC29A3	histiocytosis-lymphadenopathy plus syndrome	AR	3	n.d.	N	N	Moderate	congenital to adolescent	severe to profound, sensorineural	N	24172204
SLC12A1	Bartter Syndrome	AR	2	n.d.	N	N	Low	congenital to prelingual	sensorineural	N	9355073, 29527380, 29254190, 28498361, 28095294, 27748541, 26963954, 25741940, 24902942, 21865213, 21189980, 20219833, 19096086, 18830715, 17998760, 16807401
SLC19A2	Thiamine-responsive megaloblastic anemia syndrome	AR	4	n.d.	Y	Y	Full	prelingual to childhood	progressive, sensorineural	N	23454484
SLC26A4	Pendred Syndrome	AR	16	Definitive	Y	Y	Full	Congenital, pre- or peri-lingual	severe to profound, EVA	Y	11317356; 10861298
SLC52A2	Brown-Vialetto-Van Laere syndrome	AR	2	Definitive	Y	Y	High	early childhood	sensorineural, progressive	N	26973221
SLC52A3	Brown-Vialetto-Van Laere syndrome	AR	2	n.d.	Y	Y	Moderate	childhood	sensorineural, progressive, severe	N	28116953, 21110228, 26973221	Fazio-Londe disease
SLITRK6	Deafness and myopia	AR	6	Strong	Y	Y	Full	congenital to prelingual	moderate to profound, progressive	N*****	23543054, 23946138
SNAI2	Waardenburg syndrome	AR	10	Limited	Y	Y	Full	congenital to early childhood	moderate to severe sensorineural, 60dB hearing loss	N	12444107; 26100139	Piebaldism
SOX10	Waardenburg syndrome	AD	9	Definitive	Y	Y	High	congenital	severe to profound, sensorineural	Y	25256313, 26100139	PCWH syndrome
SPINK5	Netherton syndrome	AR	2	n.d.	N	N	Low	unknown	unknown	N	26865388
SUCLA2	Mitochondrial DNA depletion syndrome	AR	2	n.d.	Y	N	Moderate	prelingual	severe to profound, sensorineural	N	26409464
TBC1D24	DOORS/EIEE/NSHL	AR	4	n.d.	Y	Y	High	prelingual	profound, sensorineural, progressive and nonprogressive	Y	27259978
TBL1X	Central hypothyroidism and hearing loss, Ocular albinism with late-onset sensorineural deafness	XL	2	n.d.	N	N	Unknown	adult	mild, high-frequency, progressive	N	27603907, 10330347	Hearing loss in hypothyroidism patients was not significant
TCOF1	Treacher Collins syndrome	AD	5	n.d.	N	N	High	congenital	conductive, variable severity, external ear abnormalities and middle ear defects	N	25790162
TFAP2A	Branchiooculofacial syndrome	AD	3	n.d.	N	N	Moderate	congenital to early childhood	Mondini malformation, conductive, sensorineural, and mixed	N	21250552
TIMM8A	Mohr-Tranebjaerg syndrome	XLR	11	Definitive	Y	Y	Full	congenital to adolescent	progressive, sensorineural	N	22736418
USH1C	Usher syndrome type 1	AR	16	Definitive	Y	Y	Full	congenital	severe to profound, sensorineural	Y	12107438; 12136232
USH1G	Usher syndrome type 1	AR	14	Definitive	Y	Y	Full	congenital	profound, sensorineural	N	12588794, 25255398
USH2A	Usher syndrome type 2	AR	14	Definitive	Y	Y	Full**	congenital	moderate to severe, sensorineural	N	21895633	nonsyndromic retinitis pigmentosa
WFS1	Wolfram syndrome	AR, AD	14	Definitive	Y	Y	Moderate	congenital to third decade	variable severity, sensorineural, progressive and not progressive	Y	23429432	Congenital cataract
WHRN	Usher syndrome type 2	AR	16	Definitive	Y	Y	Full	congenital	sensorineural, variable severity	Y	12833159; 17171570
Footnotes:
Hearing loss is bilateral unless otherwise noted
n.d.	not done
* One proband reported in Hinson 2007 et al (17314340) had features of both Bjornstad syndrome (including HL) and complex III deficiency
** USH2A and CLRN1 can cause isolated retinitis pigmentosa without hearing loss. These cases were not included in this penetrance estimate.
***Nonsyndromic claims made in 21348867 and 26561413, but no brain imaging was performed to confirm
**** Perrault syndrome is nonsyndromic in affected males
***** There was no data on whether Family 3 reported in Tekin et al. 2013 had myopia or not
